# Optimization of reference population for imputation of low-density SNPs panel for genomic prediction in Atlantic salmon

**DOI:** 10.1101/2025.11.17.688860

**Authors:** Clémence Fraslin, Serap Gonen, Solomon Boison, Matthew Baranski, Ashie Norris, Diego Robledo

## Abstract

In recent years many advances have been made towards developing cost-efficient low-density genomic tools for a wider implementation of genomic selection in aquaculture breeding programmes. Genotype imputation from very low-density (LD) SNP panels of just a few hundred markers to high-density (HD) SNP panels has become a promising strategy to reduce the cost of genotyping while maintaining accurate genomic prediction. The objective of this study is to assess the impact of the makeup of HD-genotyped reference populations on i) the accuracy of imputation for LD-genotyped individuals and ii) the accuracy of genomic prediction for three traits of importance in Atlantic salmon production: growth, resistance to cardiomyopathy syndrome and resistance to pancreas disease. An Atlantic salmon population genotyped with a 47K SNP array was used for the study, along with an *in silico* LD panel of 554 SNPs. Five reference population scenarios for imputation were tested, which could include only the parents of the candidates for selection, a combination of parents and candidates, or just candidates. All scenarios resulted in highly accurate imputation rates (over 80%) except when the HD reference population was only composed of selection candidates. Nonetheless, the accuracy of imputation barely had an impact on the accuracy of genomic prediction, as the imputed datasets performed very similarly to the HD-panel. Adding a proportion of the offspring to the reference population, in addition to the parents, did not result in any benefit in terms of genomic prediction. Imputation is a cost-effective and robust option for genomic selection in aquaculture.
