## Supplementary Tables 4 for "Optimization of reference population for imputation of low-density SNPs panel for genomic prediction in Atlantic salmon"

### Sheet: Table S4a
Table S4a. P-values of pairwise Dunn tests comparing the accuracy of genomic predictions obtained for GW and all RP_trait_nOff scenarios, corrected for multiple testing with Benjamini-Hochberg
GW	HD	RP_CMS_100	RP_CMS_1000	RP_CMS_500	RP_CMS_700	RP_GW_100	RP_GW_1000	RP_GW_300	RP_GW_500	RP_GW_700	RP_PD_100	RP_PD_300	RP_PD_500	RP_PD_700
RP_CMS_100	8.84578e-08
RP_CMS_1000	4.68132e-05	0.000895286
RP_CMS_500	6.77437e-05	0.000366718	0.426534
RP_CMS_700	0.000209909	1.35216e-05	0.183763	0.246014
RP_GW_100	1.59204e-07	0.489634	0.00329624	0.00161923	0.000115676
RP_GW_1000	0.0189006	1.63457e-16	1.36757e-05	3.53183e-05	0.000548225	7.776e-13
RP_GW_300	6.63289e-06	0.0347339	0.14834	0.103423	0.0227287	0.0550111	5.25754e-08
RP_GW_500	0.00247711	3.9766e-10	0.00544941	0.0103508	0.0571977	5.26513e-08	0.0548631	0.00012278
RP_GW_700	0.0192311	1.31697e-16	1.26458e-05	3.19105e-05	0.000502001	6.61974e-13	0.488623	4.64736e-08	0.0522546
RP_PD_100	1.9206e-08	0.147406	0.000120372	5.39023e-05	2.16837e-06	0.185834	3.84714e-16	0.00537238	1.52078e-10	3.20528e-16
RP_PD_300	7.75603e-06	0.0277278	0.168137	0.120544	0.0277281	0.0468236	7.91304e-08	0.47249	0.000174321	6.98131e-08	0.00418663
RP_PD_500	3.82861e-05	0.00143122	0.465234	0.386147	0.157229	0.00458544	8.43281e-06	0.174032	0.00400182	7.57949e-06	0.0001849	0.193569
RP_PD_700	0.000109337	0.000108504	0.322128	0.399373	0.346217	0.000582135	0.000108286	0.058185	0.0222509	0.000102522	1.56977e-05	0.0694246	0.281272
LD	4.3163e-31	1.77319e-26	4.64822e-31	1.96413e-31	5.75035e-33	2.73022e-25	6.58369e-41	1.01138e-28	8.24996e-37	1.11447e-40	1.92784e-23	7.13568e-29	7.58907e-31	4.96492e-32
in grey: not significant differences

### Sheet: Table S4b
Table S4b. P-values of pairwise Dunn tests comparing the accuracy of genomic predictions obtained for PD and all RP_trait_nOff scenarios, corrected for multiple testing with Benjamini-Hochberg
PD	HD	RP_CMS_100	RP_CMS_300	RP_CMS_500	RP_CMS_700	RP_GW_100	RP_GW_1000	RP_GW_300	RP_GW_500	RP_GW_700	RP_PD_100	RP_PD_300	RP_PD_500	RP_PD_700
RP_CMS_100	5.25359e-08
RP_CMS_300	3.22557e-08	0.503132
RP_CMS_500	1.69753e-07	0.446477	0.423587
RP_CMS_700	3.08575e-08	0.503442	0.499479	0.422363
RP_GW_100	1.6927e-07	0.450384	0.431664	0.506545	0.430113
RP_GW_1000	1.17734e-07	0.501654	0.443971	0.487921	0.443856	0.49056
RP_GW_300	3.24165e-07	0.419975	0.342001	0.497111	0.330678	0.493895	0.453654
RP_GW_500	1.15901e-07	0.50084	0.465714	0.484248	0.450403	0.491609	0.503287	0.454607
RP_GW_700	1.60643e-07	0.456277	0.415466	0.513863	0.407196	0.516514	0.487365	0.499042	0.48845
RP_PD_100	2.91829e-08	0.486154	0.517592	0.408961	0.508973	0.415338	0.441298	0.323089	0.440638	0.410475
RP_PD_300	1.01475e-07	0.48269	0.456839	0.489372	0.450464	0.492449	0.509987	0.452171	0.509072	0.483339	0.442712
RP_PD_500	1.13381e-07	0.501885	0.467827	0.483793	0.459531	0.486239	0.508116	0.453757	0.496279	0.488	0.441988	0.509671
RP_PD_700	1.58957e-06	0.182566	0.0934912	0.39403	0.0930146	0.394775	0.348692	0.455288	0.337272	0.37809	0.0968104	0.310405	0.325188
LD	6.26907e-16	1.70514e-08	2.75279e-08	7.04886e-09	2.82948e-08	8.11597e-09	7.73731e-09	5.82767e-09	8.31e-09	6.73575e-09	2.9671e-08	8.72969e-09	9.11984e-09	1.14489e-09
in grey: not significant differences

### Sheet: Table S4c
Table S4c. P-values of pairwise Dunn tests comparing the accuracy of genomic predictions obtained for CMS and all RP_trait_nOff scenarios, corrected for multiple testing with Benjamini-Hochberg
CMS	HD	RP_CMS_100	RP_CMS_300	RP_CMS_500	RP_CMS_700	RP_GW_100	RP_GW_1000	RP_GW_500	RP_GW_700	RP_PD_100	RP_PD_300	RP_PD_500	RP_PD_700
RP_CMS_100	0.349531
RP_CMS_300	0.366092	0.437515
RP_CMS_500	0.344041	0.49841	0.439995
RP_CMS_700	0.346375	0.462842	0.463844	0.469778
RP_GW_100	0.408305	0.345289	0.410386	0.349168	0.367865
RP_GW_1000	0.493797	0.110451	0.161249	0.107717	0.118784	0.208492
RP_GW_500	0.295279	0.408652	0.349802	0.411274	0.364706	0.212236	0.0402487
RP_GW_700	0.465104	0.206987	0.295473	0.212544	0.255738	0.350616	0.395788	0.115631
RP_PD_100	0.447625	0.261734	0.343882	0.268291	0.299095	0.411363	0.3444	0.144606	0.460984
RP_PD_300	0.467533	0.213935	0.288562	0.213331	0.24425	0.339643	0.409409	0.109851	0.503332	0.468459
RP_PD_500	0.446566	0.264244	0.347911	0.265285	0.29683	0.412818	0.340046	0.149831	0.466873	0.501646	0.45933
RP_PD_700	0.46428	0.052104	0.110042	0.0531936	0.0735351	0.121277	0.440638	0.0148071	0.330432	0.272368	0.343952	0.269427
LD	3.85481e-12	7.22116e-18	2.30288e-18	7.08959e-18	4.51438e-18	1.00938e-19	1.46465e-20	4.21119e-17	6.4744e-20	1.0275e-19	6.89021e-20	1.02133e-19	6.60241e-21
in grey: not significant differences
